# A syndecan-based genetic approach to coat the surface of small extracellular vesicles with Nanobodies

**DOI:** 10.64898/2026.01.29.702589

**Authors:** Lukas Hyka, Sofie Meeussen, Rania Ghossoub, Michiel De Coster, Elke De Bruyne, Guido David, Patrick Chames, Pascale Zimmermann

**Affiliations:** Laboratory for Extracellular Vesicle Research, Department of Human Genetics, Katholieke Universiteit Leuven, Leuven, Belgium; Centre de Recherche en Cancérologie de Marseille (CRCM), Equipe Labellisée Ligue 2018, CNRS, Inserm, Institut Paoli Calmettes, Aix-Marseille Université, Marseille, France; Translational Oncology Research Center (TORC), Team Hematology and Immunology (HEIM), Vrije Universiteit Brussel, Brussels, Belgium; Centre de Recherche en Cancérologie de Marseille (CRCM) CNRS, Inserm, Institut Paoli Calmettes, Aix-Marseille Université, Marseille, France

**Author notes:** **Corresponding author:** Pascale Zimmermann.

**Keywords:** small extracellular vesicles, genetic engineering, Nanobody, Syndecan, EV-surface coating

## Abstract

Small extracellular vesicles (sEVs) are promising vehicles for targeted therapeutic delivery, but strategies for their surface functionalization remain limited. Here, we present a reliable and simple genetic approach that enables customized modification of sEV surfaces and supports enhanced sEV uptake by recipient cells. This strategy is based on the fusion of targeting moieties to the C-terminal fragment of syndecan-1 (SDC1-CTF), a peptide naturally enriched in sEVs. Combining various analytical approaches including single-vesicle analysis, we establish that this strategy enables decoration of up to 20% of secreted sEVs with nanobodies (Nbs). In quantitative bioluminescence assays, using concentrated conditioned media, we demonstrate that sEV-coating with anti-EGFR Nb supports enhanced sEV uptake by EGFR-expressing cells. This new strategy thus offers a robust and modular solution for endowing sEV surfaces with defined targeting properties to support further sEV-based therapeutic applications.
