## Supplementary material for "A syndecan-based genetic approach to coat the surface of small extracellular vesicles with Nanobodies": Table S1

### Sheet: Sheet1
Supplementary Table S2: Amino acid sequence of the various genetic constructs used in this study
Construct	Amino acid sequence
myc-antiNef-PTGFRN	MGRLASRPLLLALLSLALCRGRVVREQKLISEEDLEVQLVESGGGLVQAGGSLRLFCAASGFTFGTSNMAWLRQAPGKRREWVALITISGYTDYADSVKDRFTISRDNAKNTVSLQMNSLKPEDTAIYFCARRVGSEYDLWGQGTQVTVSSVPTATLVRVVGTELVIPCNVSDYDGPSEQNFDWSFSSLGSSFVELASTWEVGFPAQLYQERLQRGEILLRRTANDAVELHIKNVQPSDQGHYKCSTPSTDATVQGNYEDTVQVKVLADSLHVGPSARPPPSLSLREGEPFELRCTAASASPLHTHLALLWEVHRGPARRSVLALTHEGRFHPGLGYEQRYHSGDVRLDTVGSDAYRLSVSRALSADQGSYRCIVSEWIAEQGNWQEIQEKAVEVATVV…
myc-antiNEF-pDisplay	METDTLLLWVLLLWVPGSTGDEQKLISEEDLEVQLVESGGGLVQAGGSLRLFCAASGFTFGTSNMAWLRQAPGKRREWVALITISGYTDYADSVKDRFTISRDNAKNTVSLQMNSLKPEDTAIYFCARRVGSEYDLWGQGTQVTVSSAVGQDTQEVIVVPHSLPFKVVVISAILALVVLTIISLIILIMLWQKKPR
myc-antiNEF-SDC1-CTF	MRRAALWLWLCALALSLQPALPEQKLISEEDLEVQLVESGGGLVQAGGSLRLFCAASGFTFGTSNMAWLRQAPGKRREWVALITISGYTDYADSVKDRFTISRDNAKNTVSLQMNSLKPEDTAIYFCARRVGSEYDLWGQGTQVTVSSVKVLPTWSTPVQPMAVLGGVIAGGLVGLIFAVCLVGFMLYRMKKKDEGSYSLEEPKQANGGAYQKPTKQEEFYA
antiNEF-SDC1-CTF	MRRAALWLWLCALALSLQPALPEVQLVESGGGLVQAGGSLRLFCAASGFTFGTSNMAWLRQAPGKRREWVALITISGYTDYADSVKDRFTISRDNAKNTVSLQMNSLKPEDTAIYFCARRVGSEYDLWGQGTQVTVSSVKVLPTWSTPVQPMAVLGGVIAGGLVGLIFAVCLVGFMLYRMKKKDEGSYSLEEPKQANGGAYQKPTKQEEFYA
antiMSN-SDC1-CTF	MRRAALWLWLCALALSLQPALPQVQLVQSGGGLVHPGGSLRLSCAASGIDLSLYRMRWYRQAPGKERDLVALITDDGTSYYEDSVKGRFTITRDNPSNKVFLQMNSLKPEDTAVYYCNAETPLSPVNYWGQGTQVTVSSVKVLPTWSTPVQPMAVLGGVIAGGLVGLIFAVCLVGFMLYRMKKKDEGSYSLEEPKQANGGAYQKPTKQEEFYA
antiEGFR-SDC1-CTF	MRRAALWLWLCALALSLQPALPEVQLVESGGGLVQAGGSLRLSCAVSISRTIFSLYAMEWYRQPPGKQRDLVARIYRSGDTNYADSVKGRFTISRDNAKNTVYLQMNSLKPEDTGVYYCNSPAQDWPWGQGTQVTVSSVKVLPTWSTPVQPMAVLGGVIAGGLVGLIFAVCLVGFMLYRMKKKDEGSYSLEEPKQANGGAYQKPTKQEEFYA
Nanoluc-syntenin	MVFTLEDFVGDWRQTAGYNLDQVLEQGGVSSLFQNLGVSVTPIQRIVLSGENGLKIDIHVIIPYEGLSGDQMGQIEKIFKVVYPVDDHHFKVILHYGTLVIDGVTPNMIDYFGRPYEGIAVFDGKKITVTGTLWNGNKIIDERLINPDGSLLFRVTINGVTGWRLCERILAMSLYPSLEDLKVDKVIQAQTAFSANPANPAILSEASAPIPHDGNLYPRLYPELSQYMGLSLNEEEIRANVAVVSGAPLQGQLVARPSSINYMVAPVTGNDVGIRRAEIKQGIREVILCKDQDGKIGLRLKSIDNGIFVQLVQANSPASLVGLRFGDQVLQINGENCAGWSSDKAHKVLKQAFGEKITMTIRDRPFERTITMHKDSTGHVGFIFKNGKITSIVKDSSAA…
