## Supplementary material for "A syndecan-based genetic approach to coat the surface of small extracellular vesicles with Nanobodies": Table S2

### Sheet: EV CCM sEVs
n=1 with different imaged areas:			total		Nb pos
single positive TSPAN	560
double positive TSPAN + Nb	49		609		8.04598
single positive TSPAN	238
double positive TSPAN + Nb	43		281		15.3025		n=1 average Nb positivity %
							8.53507
single positive TSPAN	965
double positive TSPAN + Nb	71		1036		6.85328
single positive TSPAN	837
double positive TSPAN + Nb	70		907		7.71775
single positive TSPAN	822
double positive TSPAN + Nb	51		873		5.84192
single positive TSPAN	907
double positive TSPAN + Nb	73		980		7.44898
										overall Nb "positivity"	9.60992
n=2 with different imaged areas:
single positive TSPAN	145
double positive TSPAN + Nb	14		159		8.80503
single positive TSPAN	522
double positive TSPAN + Nb	30		552		5.43478
							n=2 average Nb positivity %
single positive TSPAN	368						6.74346
double positive TSPAN + Nb	34		402		8.45771
single positive TSPAN	291
double positive TSPAN + Nb	13		304		4.27632
n=3 with different imaged areas:
single positive TSPAN	229
double positive TSPAN + Nb	29		258		11.2403
single positive TSPAN	396						n=3 average Nb positivity %
double positive TSPAN + Nb	77		473		16.2791		13.5512
single positive TSPAN	291
double positive TSPAN + Nb	44		335		13.1343

### Sheet: NEF CM sEVs
n=1 with different imaged areas:			total		Nb pos
single positive TSPAN	3997
double positive TSPAN + Nb	1992		5989		33.261
single positive TSPAN	3846
double positive TSPAN + Nb	1640		5486		29.8943		n=1 average Nb positivity %
							33.1113
single positive TSPAN	3328
double positive TSPAN + Nb	1822		5150		35.3786
single positive TSPAN	3812
double positive TSPAN + Nb	1956		5768		33.9112
											overall Nb positivity	30.0247
n=2 with different imaged areas:
single positive TSPAN	490
double positive TSPAN + Nb	210		700		30
single positive TSPAN	686
double positive TSPAN + Nb	318		1004		31.6733		n=2 average Nb positivity %
							28.9741
single positive TSPAN	593
double positive TSPAN + Nb	215		808		26.6089
single positive TSPAN	499
double positive TSPAN + Nb	227		726		31.2672
single positive TSPAN	814
double positive TSPAN + Nb	276		1090		25.3211
n=3 with different imaged areas:
single positive TSPAN	201
double positive TSPAN + Nb	63		264		23.8636
single positive TSPAN	265						n=3 average Nb positivity %
double positive TSPAN + Nb	125		390		32.0513		27.9886
single positive TSPAN	214
double positive TSPAN + Nb	89		303		29.3729
single positive TSPAN	286
double positive TSPAN + Nb	104		390		26.6667

### Sheet: EGFR CM sEVs
n=1 with different imaged areas:			total		Nb pos
single positive TSPAN	691
double positive TSPAN + Nb	218		909		23.9824
							n=1 average Nb positivity %
single positive TSPAN	697						18.6485
double positive TSPAN + Nb	149		846		17.6123
single positive TSPAN	1689
double positive TSPAN + Nb	283		1972		14.3509
										overall Nb positivity	18.6485
